# Degradation pathways for organic matter of terrestrial origin are widespread and expressed in Arctic Ocean microbiomes

**DOI:** 10.1101/2022.08.13.503825

**Authors:** Thomas Grevesse, Céline Guéguen, Vera E. Onana, David A. Walsh

## Abstract

**Background:** The Arctic Ocean receives massive freshwater input and a correspondingly large amount of humic-rich organic matter of terrestrial origin. Global warming, permafrost melt, and a changing hydrological cycle will contribute to an intensification of terrestrial organic matter release to the Arctic Ocean. Although considered recalcitrant to degradation due to complex aromatic structures, humic substances can serve as substrate for microbial growth in terrestrial environments. However, the capacity of marine microbiomes to process aromatic-rich humic substances, and how this processing may contribute to carbon and nutrient cycling in a changing Arctic Ocean, is relatively unexplored. Here, we used a combination of metagenomics and metatranscriptomics to assess the prevalence and diversity of metabolic pathways and bacterial taxa involved in aromatic compound degradation in the salinity-stratified summer waters of the Canada Basin in the western Arctic Ocean.

**Results:** Community-scale meta-omics profiling revealed that 22 complete pathways for processing aromatic compounds were present and expressed in the Canada Basin, including those for aromatic ring fission and upstream funnelling pathways to access diverse aromatic compounds of terrestrial origin. A phylogenetically diverse set of functional marker genes and transcripts were associated with fluorescent dissolved organic matter, a component of which is of terrestrial origin. Pathways were common throughout global ocean microbiomes, but were more abundant in the Canada Basin. Genome-resolved analyses identified 12 clades of *Alphaproteobacteria*, including *Rhodospirillales*, as central contributors to aromatic compound processing. These genomes were mostly restricted in their biogeographical distribution to the Arctic Ocean, and were enriched in aromatic compound processing genes compared to their closest relatives from other oceans.

**Conclusion:** Overall, the detection of a phylogenetically diverse set of genes and transcripts implicated in aromatic compound processing supports the view that Arctic Ocean microbiomes have the capacity to metabolize humic substances of terrestrial origin. In addition, the demonstration that bacterial genomes replete with aromatic compound degradation genes exhibit a limited distribution outside of the Arctic Ocean suggests that processing humic substances is an adaptive trait of the Arctic Ocean microbiome. Future increases in terrestrial organic matter input to the Arctic Ocean may increase the prominence of aromatic compound processing bacteria and their contribution to Arctic carbon and nutrient cycles.
