## Supplementary material for "Degradation pathways for organic matter of terrestrial origin are widespread and expressed in Arctic Ocean microbiomes": Table S1

Station name	Sample name	Metagenome	Metatranscriptom	Latitude (N)	Longitude (W)	Physicochemical parameter targeted in the water column	Depth (m)	Temperature (0C)	Salinity (PSU)	Oxygen (mL/L)	Fluo (mg/m3)	FDOM (mg/m3)	NO3 (mmol/m3)	SiO4 (mmol/m3)	PO4 (mml/m3)	Bacteria count (cells/mL)	Phytoplankton (cells/mL)	FDOM-C1 <260(365)/475	FDOM-C2 (<260) 335/410	FDOM-C3 280/335	FDOM-C4 <260/415	FDOM-C5 300/415	FDOM-C6 270/<300	FDOM-C7 305/370
CB11b	CB11b_Tmax	x		79.99	149.9	Maximum temperature	438	0.8293	34.8322	6.45	0.04762	2.0514	12.6	6.7	0.833	48130.64063	no data	0.221949664	0.16206697	0.13775292	0.134609279	0.145278897	0.062213248	0.136129022
CB11b	CB11b_AW	x				1000 m depth	1000	-0.0158	34.8763	6.55	0.0464	2.1571	12.65	7.07	0.856	34703.75391	no data	0.222035154	0.166333286	0.135768038	0.143056506	0.176052947	0.023549814	0.133204255
CB21	CB21_Surface	x	x	73.99	139.9	5 m depth	5	-0.4791	26.4028	8.35	0.11722	1.4057	-0.15	2.47	0.503	223510.5938	1787
CB21	CB21_20m		x			20 m depth	20	-0.4881	26.5578	8.63	0.12604	1.3423	-0.15	2.49	0.509	256028.375	1646	0.149968703	0.066041759	0.254104519	0.207046146	0.064001778	0.176242231	0.082594865
CB21	CB21_SCM	x	x			Maximum of chlorophyll fluorescence	84	-0.1949	31.118	7.92	0.41805	2.7981	4.4	10.81	1.073	244172.2188	1479	0.216464791	0.167049695	0.136971937	0.145315913	0.169534816	0.032758748	0.1319041
CB21	CB21_323	x	x			Salinity 32.3 PSU	141	-1.2723	32.3212	6.69	0.06359	3.3781	12.03	25.23	1.623	218703.4219	49	0.249067603	0.167847651	0.134328096	0.09860283	0.152457396	0.064742448	0.132953977
CB21	CB21_331		x			Salinity 33.1 PSU	222	-1.4486	33.1972	6.12	0.06124	3.4086	15.68	33.86	1.79	222424.3594	30	0.25733034	0.168479024	0.130912035	0.102343922	0.158431947	0.051437155	0.131065577
CB27	CB27_Tmax	x		73	140	Maximum temperature	492	0.7104	34.8289	6.41	0.04461	2.0702	12.93	7.16	0.851	48950	no data
CB27	CB27_AW	x				1000 m depth	1000	0.0302	34.8748	6.5	0.04443	2.0749	13.02	7.73	0.876	26351.59375	no data
CB4	CB4_Surface	x	x	75	150	5 m depth	5	0.1491	26.4301	8.24	0.10623	1.2812	-0.23	2.53	0.486	234969.6406	1371	0.14359051	0.061474511	0.237402519	0.223766096	0.062073207	0.190292686	0.081400471
CB4	CB4_20m	x	x			20 m depth	20	0.5548	26.8769	8.32	0.16352	1.4151	-0.24	2.72	0.507	344456.7188	2662	0.127178495	0.067984874	0.279284552	0.306205513	0.088884138	0.062766454	0.067695974
CB4	CB4_SCM	x	x			Maximum of chlorophyll fluorescence	82	-0.2814	30.9516	8.09	0.49347	2.7887	0.61	6.2	0.799	334700.4375	3347	0.197125457	0.15317168	0.152158796	0.189597064	0.175009476	0	0.132937526
CB4	CB4_323		x			Salinity 32.3 PSU	146	-1.2467	32.3249	6.7	0.06067	3.3335	11.83	24.29	1.597	106234.9922	60	0.268934532	0.195523279	0.08556742	0.118006236	0.192027766	0	0.139940767
CB4	CB4_331		x			Salinity 33.1 PSU	227	-1.4649	33.1568	6.13	0.06218	3.263	15.78	33.78	1.776	84337.57031	26
CB4	CB4_Tmax		x			Maximum temperature	511	0.7333	34.8294	6.37	0.04508	2.0021	13.07	7.29	0.846	31966.85547	no data
CB4	CB4_AW		x			1000 m depth	1000	0.0364	34.8741	6.5	0.04443	2.1289	13.09	7.36	0.859	93010.28906	no data
CB6	CB6_AW	x		74.69	146.6	1000 m depth	1000	0.0997	34.8721	6.49	0.04358	2.0514	13.08	7.14	0.862	33831.53516	no data
CB6	CB6_Bottom	x				Bottom	3750	-0.2608	34.9564	6.01	0.0417	2.042	14.95	13.68	1.009	34413.01172	no data
CB9	CB9_Surface	x	x	77.99	150	5 m depth	5	-1.3334	27.0606	8.43	0.11628	1.4245	-0.07	2.92	0.521	323908.3125	1961	0.151023613	0.066532368	0.241243014	0.245947079	0.075052536	0.136533112	0.083668278
CB9	CB9_20m	x	x			20 m depth	20	-1.1253	27.1022	8.54	0.12952	1.4714	-0.08	3	0.535	282402	1841	0.147954795	0.076310577	0.231974185	0.245677908	0.087127236	0.123552386	0.087402913
CB9	CB9_SCM	x	x			Maximum of chlorophyll fluorescence	66	-0.4395	31.0577	7.96	0.47196	2.9108	2.06	9.79	0.926	400850.4063	3585	0.212479487	0.158034553	0.157196378	0.15143708	0.159907353	0.030450507	0.130494643
CB9	CB9_323	x	x			Salinity 32.3 PSU	127	-1.2388	32.3575	6.63	0.0633	3.3734	12.05	24.83	1.625	126855.6563	91	0.256160085	0.177843228	0.131458198	0.110742082	0.168770753	0.018567397	0.136458256
CB9	CB9_331	x	x			Salinity 33.1 PSU	206	-1.4768	33.1099	6.15	0.06443	3.3851	16.04	34.88	1.837	94166.11719	78	0.264957141	0.175471923	0.117029547	0.114600185	0.158812388	0.034652102	0.134476714
CB9	CB9_Tmax		x			Maximum temperature	474	0.8049	34.8294	6.43	0.04536	2.1101	12.85	6.87	0.84	40855.90625	no data	0.22730477	0.193105271	0.098295974	0.166147195	0.168147067	0	0.146999723
CBN3	CBN3_Surface	x	x	80.95	132.18	5 m depth	5	-1.5817	29.337	8.63	0.24946	1.6663	-0.15	2.89	0.634	252916.3594	2564	0.185495912	0.097074821	0.208331125	0.223854758	0.109220213	0.06309549	0.112927681
CBN3	CBN3_20m	x	x			20 m depth	20	-1.5668	29.381	8.74	0.24946	1.8025	0.31	3.95	0.696	260263.6875	2205	0.188933011	0.113592231	0.185801513	0.194786051	0.115641866	0.085158553	0.116086775
CBN3	CBN3_SCM	x	x			Maximum of chlorophyll fluorescence	51	-0.7082	31.6185	7.44	0.31107	2.9625	4.77	11.86	1.092	211554.5781	1981	0.222683764	0.16178354	0.145165721	0.130337451	0.155011135	0.046769265	0.138249124
CBN3	CBN3_323	x	x			Salinity 32.3 PSU	89	-1.4798	32.3682	6.64	0.06565	3.2278	13.44	29.77	1.687	231837.9844	766	0.258768691	0.174586147	0.124555164	0.111480818	0.165599376	0.021375836	0.143633968
CBN3	CBN3_331	x	x			Salinity 33.1 PSU	142	-1.3723	33.2103	5.83	0.06612	3.5636	15.44	36.96	1.78	108330.7813	43.2	0.254622332	0.160549409	0.127151871	0.113299931	0.145219563	0.069867009	0.129289885
CBN3	CBN3_Tmax		x			Maximum temperature	368	0.7869	34.8315	6.46	0.04687	2.1078	12.72	6.73	0.829	48685.69141	no data	0.228390698	0.159779992	0.154814798	0.102000135	0.151799717	0.065315763	0.137898897
CBN3	CBN3_AW		x			1000 m depth	1000	-0.0473	34.885	6.49	0.0448	2.1923	13.16	7.66	0.875	93010.28906	no data	0.241768751	0.16754677	0.143700847	0.106136912	0.133960529	0.067805636	0.139080555
