## Supplementary material for "Degradation pathways for organic matter of terrestrial origin are widespread and expressed in Arctic Ocean microbiomes": Table S2

Pathway (Metacyc)	Pathway custom name	Number of reactions in Pathway	Number of reactions with an EC number associated	EC number	Reaction selected as marker	KO number	Protein name	Enzyme function
(-)-dehydrodiconiferyl alcohol degradation	Dehydrodiconiferyl alcohol	7	4	EC:1.1.1.-
(-)-dehydrodiconiferyl alcohol degradation	Dehydrodiconiferyl alcohol	7	4	EC:1.2.1.29
(-)-dehydrodiconiferyl alcohol degradation	Dehydrodiconiferyl alcohol	7	4	EC:4.1.1.-
(-)-dehydrodiconiferyl alcohol degradation	Dehydrodiconiferyl alcohol	7	4	EC:1.13.11.-	x	K14581	naphtalene 1,2-dioxygenase ferredoxin reductase component	Ring opening by dioxygen
&gamma;-resorcylate degradation I	y-Resorcylate I	4	4	EC:1.14.14.27	x	K20942	resorcinol 4-hydroxylase (FADH2)	Ring opening by dioxygen
&gamma;-resorcylate degradation I	y-Resorcylate I	4	4	EC:4.1.1.103
&gamma;-resorcylate degradation I	y-Resorcylate I	4	4	EC:1.13.11.37
&gamma;-resorcylate degradation I	y-Resorcylate I	4	4	EC:1.3.1.32
&gamma;-resorcylate degradation II	y-Resorcylate II	4	4	EC:1.14.13.220	x	K20944	resorcinol 4-hydroxylase (NADH)	Ring opening by dioxygen
&gamma;-resorcylate degradation II	y-Resorcylate II	4	4	EC:4.1.1.103
&gamma;-resorcylate degradation II	y-Resorcylate II	4	4	EC:1.13.11.37
&gamma;-resorcylate degradation II	y-Resorcylate II	4	4	EC:1.3.1.32
2_3-dihydroxybenzoate degradation	Dihydroxybenzoate	5	5	EC:1.2.1.85
2_3-dihydroxybenzoate degradation	Dihydroxybenzoate	5	5	EC:4.1.1.77
2_3-dihydroxybenzoate degradation	Dihydroxybenzoate	5	5	EC:5.3.2.6
2_3-dihydroxybenzoate degradation	Dihydroxybenzoate	5	5	EC:4.1.1.-
2_3-dihydroxybenzoate degradation	Dihydroxybenzoate	5	5	EC:1.13.11.14	x	K10621	2,3-dihydroxybenzoate 3,4-dioxygenase	Ring opening by dioxygen
2-hydroxypenta-2_4-dienoate degradation	hp-Dieneoate	3	3	EC:4.2.1.80
2-hydroxypenta-2_4-dienoate degradation	hp-Dieneoate	3	3	EC:4.1.3.39
2-hydroxypenta-2_4-dienoate degradation	hp-Dieneoate	3	3	EC:1.2.1.10
3-oxoadipate degradation	3-Oxoadipate	2	2	EC:2.8.3.6
3-oxoadipate degradation	3-Oxoadipate	2	2	EC:2.3.1.174
3-phenylpropanoate and 3-(3-hydroxyphenyl)propanoate degradation	3-hydroxycinnamate	8	8	EC:1.2.1.10
3-phenylpropanoate and 3-(3-hydroxyphenyl)propanoate degradation	3-hydroxycinnamate	8	8	EC:4.1.3.39
3-phenylpropanoate and 3-(3-hydroxyphenyl)propanoate degradation	3-hydroxycinnamate	8	8	EC:4.2.1.80
3-phenylpropanoate and 3-(3-hydroxyphenyl)propanoate degradation	3-hydroxycinnamate	8	8	EC:1.14.12.19
3-phenylpropanoate and 3-(3-hydroxyphenyl)propanoate degradation	3-hydroxycinnamate	8	8	EC:1.3.1.87
3-phenylpropanoate and 3-(3-hydroxyphenyl)propanoate degradation	3-hydroxycinnamate	8	8	EC:1.14.13.127	x	K05712	3-(3-hydroxyphenyl)propionate hydroxylase	Ring oxydation by oxygen
3-phenylpropanoate and 3-(3-hydroxyphenyl)propanoate degradation	3-hydroxycinnamate	8	8	EC:1.13.11.16
3-phenylpropanoate and 3-(3-hydroxyphenyl)propanoate degradation	3-hydroxycinnamate	8	8	EC:3.7.1.14
3-phenylpropanoate and 3-(3-hydroxyphenyl)propanoate degradation to 2-hydroxypentadienoate	Cinnamate	5	5	EC:1.14.12.19	x	K05708	3-phenylpropanoate/trans-cinnamate dioxygenase subunit alpha	Ring oxydation by oxygen
3-phenylpropanoate and 3-(3-hydroxyphenyl)propanoate degradation to 2-hydroxypentadienoate	Cinnamate	5	5	EC:1.3.1.87
3-phenylpropanoate and 3-(3-hydroxyphenyl)propanoate degradation to 2-hydroxypentadienoate	Cinnamate	5	5	EC:1.14.13.127
3-phenylpropanoate and 3-(3-hydroxyphenyl)propanoate degradation to 2-hydroxypentadienoate	Cinnamate	5	5	EC:1.13.11.16
3-phenylpropanoate and 3-(3-hydroxyphenyl)propanoate degradation to 2-hydroxypentadienoate	Cinnamate	5	5	EC:3.7.1.14
3-phenylpropanoate degradation	3-Ph propanoate	10	6	EC:4.2.1.-
3-phenylpropanoate degradation	3-Ph propanoate	10	6	EC:3.7.1.20
3-phenylpropanoate degradation	3-Ph propanoate	10	6	EC:5.2.1.4
3-phenylpropanoate degradation	3-Ph propanoate	10	6	EC:1.13.11.4
3-phenylpropanoate degradation	3-Ph propanoate	10	6	EC:1.14.13.58
3-phenylpropanoate degradation	3-Ph propanoate	10	6	EC:1.3.1.-
4-coumarate degradation (aerobic)	4-Coumarate I	5	3	EC:1.14.13.2	x	K00481	p-hydroxybenzoate 3-monooxygenase	Ring oxydation by oxygen
4-coumarate degradation (aerobic)	4-Coumarate I	5	3	EC:1.2.1.67
4-coumarate degradation (aerobic)	4-Coumarate I	5	3	EC:6.2.1.12
4-coumarate degradation (anaerobic)	4-Coumarate II	6	4	EC:1.1.7.a
4-coumarate degradation (anaerobic)	4-Coumarate II	6	4	EC:6.2.1.27	x	K20548	3-hydroxybenzoate/4-hydroxybenzoate coA ligase	Addition of CoA to the aromatic ring
4-coumarate degradation (anaerobic)	4-Coumarate II	6	4	EC:1.2.1.67
4-coumarate degradation (anaerobic)	4-Coumarate II	6	4	EC:6.2.1.12
4-hydroxyphenylacetate degradation	4-hPh acetate	8	8	EC:4.1.1.68
4-hydroxyphenylacetate degradation	4-hPh acetate	8	8	EC:4.2.1.163
4-hydroxyphenylacetate degradation	4-hPh acetate	8	8	EC:1.2.1.79
4-hydroxyphenylacetate degradation	4-hPh acetate	8	8	EC:4.1.2.52
4-hydroxyphenylacetate degradation	4-hPh acetate	8	8	EC:5.3.3.10
4-hydroxyphenylacetate degradation	4-hPh acetate	8	8	EC:1.2.1.60
4-hydroxyphenylacetate degradation	4-hPh acetate	8	8	EC:1.13.11.15	x	K00455	3,4-dihydroxyphenylacetate 2,3-dioxygenase	Ring opening by dioxygen
4-hydroxyphenylacetate degradation	4-hPh acetate	8	8	EC:1.14.14.9
4-methylcatechol degradation (ortho cleavage)	4-Methylcatechol	7	6	EC:2.3.1.174
4-methylcatechol degradation (ortho cleavage)	4-Methylcatechol	7	6	EC:2.8.3.6
4-methylcatechol degradation (ortho cleavage)	4-Methylcatechol	7	6	EC:3.1.1.24
4-methylcatechol degradation (ortho cleavage)	4-Methylcatechol	7	6	EC:5.3.3.4
4-methylcatechol degradation (ortho cleavage)	4-Methylcatechol	7	6	EC:5.5.1.7
4-methylcatechol degradation (ortho cleavage)	4-Methylcatechol	7	6	EC:5.4.99.14
4-methylphenol degradation to protocatechuate	4-Methylphenol	4	2	EC:1.17.9.1	x	K05797	4-cresol dehydrogenase flavoprotein unit	Ring oxydation by azurin
4-methylphenol degradation to protocatechuate	4-Methylphenol	4	2	EC:1.2.1.96
4-methylphenol degradation to protocatechuate	4-Methylphenol	4	2	EC:1.14.13.2
5_5'-dehydrodivanillate degradation	Dehydrodivanillate	4	2	no EC	x	K15061	OH-DDVA oxygenase	Ring opening by dioxygen
5_5'-dehydrodivanillate degradation	Dehydrodivanillate	4	2	EC:1.14.13.-
5_5'-dehydrodivanillate degradation	Dehydrodivanillate	4	2	EC:4.1.1.-
benzoate degradation I (aerobic)	Benzoate I	2	2	EC:1.14.12.10	x	K05549	benzoate 1,2-dioxygenase subunit alpha	Ring oxydation by oxygen
benzoate degradation I (aerobic)	Benzoate I	2	2	EC:1.3.1.25
benzoate degradation II (aerobic and anaerobic)	Benzoate II	1	1	EC:6.2.1.25	x	K04110	benzoate -CoA ligase	Addition of CoA to the aromatic ring
benzoyl-CoA degradation I (aerobic)	Benzoyl-CoA I	7	7	5.5.1.1
benzoyl-CoA degradation I (aerobic)	Benzoyl-CoA I	7	7	5.5.1.1
benzoyl-CoA degradation I (aerobic)	Benzoyl-CoA I	7	7	EC:4.1.2.44
benzoyl-CoA degradation I (aerobic)	Benzoyl-CoA I	7	7	EC:2.3.1.174
benzoyl-CoA degradation I (aerobic)	Benzoyl-CoA I	7	7	EC:1.1.1.35
benzoyl-CoA degradation I (aerobic)	Benzoyl-CoA I	7	7	EC:5.3.3.-
benzoyl-CoA degradation I (aerobic)	Benzoyl-CoA I	7	7	EC:1.14.13.208	x	K15512	benzoyl-Coa 2,3-epoxidase subunit B	Ring opening by epoxydation
benzoyl-CoA degradation II (anaerobic)	Benzoyl-CoA I	7	5	EC:4.2.1.100
benzoyl-CoA degradation II (anaerobic)	Benzoyl-CoA II	7	5	EC:2.3.1.-
benzoyl-CoA degradation II (anaerobic)	Benzoyl-CoA II	7	5	EC:1.1.1.259
benzoyl-CoA degradation II (anaerobic)	Benzoyl-CoA II	7	5	EC:1.1.1.368
benzoyl-CoA degradation II (anaerobic)	Benzoyl-CoA II	7	5	EC:1.3.7.8	x	K04112	benzoyl-CoA reductase subunitC	Ring reduction
benzoyl-CoA degradation III (anaerobic)	Benzoyl-CoA III	9	7	EC:2.3.1.-
benzoyl-CoA degradation III (anaerobic)	Benzoyl-CoA III	9	7	EC:1.1.1.259
benzoyl-CoA degradation III (anaerobic)	Benzoyl-CoA III	9	7	EC:1.3.1.62
benzoyl-CoA degradation III (anaerobic)	Benzoyl-CoA III	9	7	EC:1.3.7.8
benzoyl-CoA degradation III (anaerobic)	Benzoyl-CoA III	9	7	EC:3.7.1.-
benzoyl-CoA degradation III (anaerobic)	Benzoyl-CoA III	9	7	EC:4.2.1.-
benzoyl-CoA degradation III (anaerobic)	Benzoyl-CoA III	9	7	EC:1.3.8.10
biphenyl degradation	Biphenyl	5	4	EC:3.7.1.8
biphenyl degradation	Biphenyl	5	4	EC:1.13.11.39	x	K00462	biphenyl-2,3-diol 1,2-dioxygenase	Ring opening by dioxygen
biphenyl degradation	Biphenyl	5	4	EC:1.3.1.56
biphenyl degradation	Biphenyl	5	4	EC:1.14.12.18
catechol degradation to &beta;-ketoadipate	Catechol to 3-Oxoadipate	4	4	EC:3.1.1.24
catechol degradation to &beta;-ketoadipate	Catechol to 3-Oxoadipate	4	4	EC:5.3.3.4
catechol degradation to &beta;-ketoadipate	Catechol to 3-Oxoadipate	4	4	EC:5.5.1.1
catechol degradation to &beta;-ketoadipate	Catechol to 3-Oxoadipate	4	4	EC:1.13.11.1	x	K03381	catechol 1,2-dioxygenase	Ring opening by dioxygen
catechol degradation to 2-hydroxypentadienoate I	Catechol to hp-Dieneoate I	2	2	EC:3.7.1.9
catechol degradation to 2-hydroxypentadienoate I	Catechol to hp-Dieneoate I	2	2	EC:1.13.11.2
catechol degradation to 2-hydroxypentadienoate II	Catechol to hp-Dieneoate II	4	4	EC:1.2.1.85
catechol degradation to 2-hydroxypentadienoate II	Catechol to hp-Dieneoate II	4	4	EC:5.3.2.6
catechol degradation to 2-hydroxypentadienoate II	Catechol to hp-Dieneoate II	4	4	EC:4.1.1.77
catechol degradation to 2-hydroxypentadienoate II	Catechol to hp-Dieneoate II	4	4	EC:1.13.11.2	x	K00446	catechol 2,3-dioxygenase	Ring opening by dioxygen
diphenyl ethers degradation	Diphenyl ethers	4	3	EC:1.13.11.39
diphenyl ethers degradation	Diphenyl ethers	4	3	EC:1.3.1.56
diphenyl ethers degradation	Diphenyl ethers	4	3	EC:1.14.12.18	x	K08689	biphenyl 2,3-dioxygenase subunit alpha	Ring oxydation by oxygen
ferulate degradation	Ferulate	3	1	EC:6.2.1.34	x	K12508	feruloyl-CoA synthase	Addition of CoA to the aromatic ring
gallate degradation I	Gallate I	4	4	EC:4.1.3.17
gallate degradation I	Gallate I	4	4	EC:4.2.1.83
gallate degradation I	Gallate I	4	4	EC:5.3.2.8
gallate degradation I	Gallate I	4	4	EC:1.13.11.57	x	K04099	gallate dioxygenase	Ring opening by dioxygen
gallate degradation II	Gallate II	5	5	EC:1.13.11.-
gallate degradation II	Gallate II	5	5	EC:5.3.2.8
gallate degradation II	Gallate II	5	5	EC:4.2.1.83
gallate degradation II	Gallate II	5	5	EC:4.1.3.17
gallate degradation II	Gallate II	5	5	EC:3.1.1.57
gallate degradation III (anaerobic)	Gallate III	11	11	EC:4.2.1.150
gallate degradation III (anaerobic)	Gallate III	11	11	EC:1.3.8.1
gallate degradation III (anaerobic)	Gallate III	11	11	EC:2.8.3.1
gallate degradation III (anaerobic)	Gallate III	11	11	EC:2.8.3.8
gallate degradation III (anaerobic)	Gallate III	11	11	EC:2.7.2.15
gallate degradation III (anaerobic)	Gallate III	11	11	EC:2.3.1.8
gallate degradation III (anaerobic)	Gallate III	11	11	EC:2.3.1.-
gallate degradation III (anaerobic)	Gallate III	11	11	EC:3.7.1.-
gallate degradation III (anaerobic)	Gallate III	11	11	EC:1.3.1.57
gallate degradation III (anaerobic)	Gallate III	11	11	EC:1.97.1.2
gallate degradation III (anaerobic)	Gallate III	11	11	EC:4.1.1.59	x	K22958	gallate decarboxylase subunit C	Ring decarboxylase
gentisate degradation I	Gentisate I	3	3	EC:3.7.1.20
gentisate degradation I	Gentisate I	3	3	EC:5.2.1.4
gentisate degradation I	Gentisate I	3	3	EC:1.13.11.4	x	K00450	gentisate 1,2-dioxygenase	Ring opening by dioxygen
gentisate degradation II	Gentisate II	2	2	EC:3.7.1.23
gentisate degradation II	Gentisate II	2	2	EC:1.13.11.4
m-cresol degradation	m-Cresol	5	5	EC:1.14.13.23	x	K19065	3-hydroxybenzoate 4-monooxygenase	Ring oxydation by oxygen
m-cresol degradation	m-Cresol	5	5	EC:1.14.13.24	x	K22270	3-hydroxybenzoate 6-monooxygenase	Ring oxydation by oxygen
m-cresol degradation	m-Cresol	5	5	EC:1.2.1.7
m-cresol degradation	m-Cresol	5	5	EC:1.1.1.90
m-cresol degradation	m-Cresol	5	5	EC:1.14.13.-
methylgallate degradation	Methylgallate	6	6	EC:4.1.3.17
methylgallate degradation	Methylgallate	6	6	EC:4.1.1.112
methylgallate degradation	Methylgallate	6	6	EC:5.3.2.8
methylgallate degradation	Methylgallate	6	6	EC:4.2.1.83
methylgallate degradation	Methylgallate	6	6	EC:3.1.1.57
methylgallate degradation	Methylgallate	6	6	EC:1.13.11.-	x	K15065	3-O-methylgallate 3,4-dioxygenase	Ring opening by dioxygen
methylsalicylate degradation	Methylsalicylate	2	2	EC:3.1.1.1
methylsalicylate degradation	Methylsalicylate	2	2	EC:1.14.13.1
phenol degradation I (aerobic)	Phenol I	1	1	EC:1.14.13.7	x	K03380	phenol 2-monooxygenase	Ring oxydation by oxygen
phenol degradation II (anaerobic)	Phenol II	4	2	EC:1.1.7.a
phenol degradation II (anaerobic)	Phenol II	4	2	EC:6.2.1.27
phenylacetate degradation I (aerobic)	Ph acetate I	9	9	EC:4.2.1.17
phenylacetate degradation I (aerobic)	Ph acetate I	9	9	EC:6.2.1.30
phenylacetate degradation I (aerobic)	Ph acetate I	9	9	EC:1.2.1.91
phenylacetate degradation I (aerobic)	Ph acetate I	9	9	EC:3.3.2.12
phenylacetate degradation I (aerobic)	Ph acetate I	9	9	EC:5.3.3.18
phenylacetate degradation I (aerobic)	Ph acetate I	9	9	EC:2.3.1.223
phenylacetate degradation I (aerobic)	Ph acetate I	9	9	EC:1.14.13.149	x	K02609	ring-1,2-phenylacetyl-CoA epoxidase subunit PaaA	Ring opening by epoxydation
phenylacetate degradation I (aerobic)	Ph acetate I	9	9	EC:1.1.1.35
phenylacetate degradation I (aerobic)	Ph acetate I	9	9	EC:2.3.1.174
phenylacetate degradation II (anaerobic)	Ph acetate II	4	4	EC:3.1.2.25
phenylacetate degradation II (anaerobic)	Ph acetate II	4	4	EC:1.17.5.1	x	K18361	phenylacetyl-CoA acceptor oxidoreductase	Ring oxydation by quinone
phenylacetate degradation II (anaerobic)	Ph acetate II	4	4	EC:6.2.1.30
phenylacetate degradation II (anaerobic)	Ph acetate II	4	4	EC:1.2.-
pinoresinol degradation	Pinoresinol	10	5	EC:1.3.1.32
pinoresinol degradation	Pinoresinol	10	5	EC:1.13.11.66
pinoresinol degradation	Pinoresinol	10	5	EC:1.2.1.67
pinoresinol degradation	Pinoresinol	10	5	EC:3.1.1.-
pinoresinol degradation	Pinoresinol	10	5	EC:1.17.9.b	x	K24452	pinoresinol hydroxylase	Ring oxydation by azurin
protocatechuate degradation I (meta-cleavage pathway)	Protocatechuate I	8	7	EC:4.1.3.17
protocatechuate degradation I (meta-cleavage pathway)	Protocatechuate I	8	7	EC:4.1.1.112
protocatechuate degradation I (meta-cleavage pathway)	Protocatechuate I	8	7	EC:1.1.1.312
protocatechuate degradation I (meta-cleavage pathway)	Protocatechuate I	8	7	EC:5.3.2.8
protocatechuate degradation I (meta-cleavage pathway)	Protocatechuate I	8	7	EC:3.1.1.57
protocatechuate degradation I (meta-cleavage pathway)	Protocatechuate I	8	7	EC:4.2.1.83
protocatechuate degradation I (meta-cleavage pathway)	Protocatechuate I	8	7	EC:1.13.11.8	x	K04101	protocatechuate 4,5-dioxygenase beta chain	Ring opening by dioxygen
protocatechuate degradation II (ortho-cleavage pathway)	Protocatechuate II	4	4	EC:4.1.1.44
protocatechuate degradation II (ortho-cleavage pathway)	Protocatechuate II	4	4	EC:3.1.1.24
protocatechuate degradation II (ortho-cleavage pathway)	Protocatechuate II	4	4	EC:5.5.1.2
protocatechuate degradation II (ortho-cleavage pathway)	Protocatechuate II	4	4	EC:1.13.11.3	x	K00449	protocatechuate 3,4-dioxygenase beta chain	Ring opening by dioxygen
protocatechuate degradation III (para-cleavage pathway)	Protocatechuate III	5	4	EC:1.2.1.85
protocatechuate degradation III (para-cleavage pathway)	Protocatechuate III	5	4	EC:4.1.1.77
protocatechuate degradation III (para-cleavage pathway)	Protocatechuate III	5	4	EC:5.3.2.6
protocatechuate degradation III (para-cleavage pathway)	Protocatechuate III	5	4	EC:1.13.11.-
resorcinol degradation	Resorcinol	3	3	EC:1.14.13.219	x	K20943	resorcinol 4-hydroxylase (NADPH)	Ring opening by dioxygen
resorcinol degradation	Resorcinol & y-Resorcylate	3	3	EC:1.13.11.37	x	K04098	hdroxyquinol 1,2-dioxygenase	Ring opening by dioxygen
resorcinol degradation	Resorcinol	3	3	EC:1.3.1.32
salicylate degradation I	Salicylate I	1	1	EC:1.14.13.1	x	K00480	salicylate hydroxylase	Ring oxydation by oxygen
salicylate degradation II	Salicylate II	1	1	EC:1.14.13.172	x	K18242	salicylate 5-hydroxylase large subunit	Ring oxydation by oxygen
salicylate degradation III	Salicylate III	1	1	EC:4.1.1.91
salicylate degradation IV	Salicylate IV	5	2	EC:1.13.11.4
salicylate degradation IV	Salicylate IV	5	2	EC:1.14.13.209	x	K21684	salicyloyl-CoA 5-hydroxylase	Ring oxydation by oxygen
Syringate degradation	Synrigate	1	1	EC:2.1.1.-	x	K15064	syringate O-demethylase	O-Demethylation
trans-caffeate degradation (aerobic)	Trans-caffeate	4	2	EC:6.2.1.12
trans-caffeate degradation (aerobic)	Trans-caffeate	4	2	EC:1.2.1.67
vanillin and vanillate degradation I	Vanillin/vanillate I	2	2	EC:1.2.1.67
vanillin and vanillate degradation I	Vanillin/vanillate I	2	2	EC:2.1.1.341	x	K15066	vanillate O-demethylase	Ring oxydation by tetrahydrofolate
vanillin and vanillate degradation II	Vanillin/vanillate II	2	2	EC:1.14.13.82	x	K03862	vanillate monooxygenase	Ring oxydation by oxygen
vanillin and vanillate degradation II	Vanillin/vanillate II	2	2	EC:1.2.1.67
