## Supplementary material for "Degradation pathways for organic matter of terrestrial origin are widespread and expressed in Arctic Ocean microbiomes": Table S3

MAG	Genome name used in this study	Completeness (%)	Contamination (%)	Genome size (Mbp)	N50	Gene count	GC content (%)	Estimated Bin size (Mbp)	Genomospecies grouping based on ANI	Representive genome for the genomospecies	Domain (NCBI)	Phylum (NCBI)	Class (NCBI)	Order (NCBI)	Family (NCBI)	Genus (NCBI)	Species (NCBI)	Domain (GTDB)	Phylum (GTDB)	Class (GTDB)	Order (GTDB)	Family (GTDB)	Genus (GTDB)	Species (GTDB)
CB21_323.81	Thalasso-CB21_323	96.54	1.45	4.29	19428	4348	0.593	4.379319453	1		d__Bacteria	p__Proteobacteria	c__Alphaproteobacteria	o__Nisaeales	f__Nisaeaceae	g__GCA-2722775	s__	d__Bacteria	p__Proteobacteria	c__Alphaproteobacteria	o__Nisaeales	f__Nisaeaceae	g__	s__
CB21_SCM.76	Thalasso-CB21_SCM	63.91	7.96	2.88	4508	3156	0.598	4.147632608	1		d__Bacteria	p__Proteobacteria	c__Alphaproteobacteria	o__Nisaeales	f__Nisaeaceae	g__	s__	d__Bacteria	p__Proteobacteria	c__Alphaproteobacteria	o__Nisaeales	f__Nisaeaceae	g__	s__
CB4_SCM.102	Thalasso-CB4_SCM	67.48	9.49	3.39	4973	3761	0.596	4.546960581	1		d__Bacteria	p__Proteobacteria	c__Alphaproteobacteria	o__Nisaeales	f__Nisaeaceae	g__GCA-2722775	s__	d__Bacteria	p__Proteobacteria	c__Alphaproteobacteria	o__Nisaeales	f__Nisaeaceae	g__	s__
CB9_323.46	Thalasso-CB9_323	97.9	3.52	4.23	24022	4222	0.594	4.168645557	1		d__Bacteria	p__Proteobacteria	c__Alphaproteobacteria	o__Nisaeales	f__Nisaeaceae	g__GCA-2722775	s__	d__Bacteria	p__Proteobacteria	c__Alphaproteobacteria	o__Nisaeales	f__Nisaeaceae	g__	s__
CB9_331.47	Thalasso-CB9_331	95.87	0	4.14	25427	4143	0.595	4.318347763	1		d__Bacteria	p__Proteobacteria	c__Alphaproteobacteria	o__Nisaeales	f__Nisaeaceae	g__GCA-2722775	s__	d__Bacteria	p__Proteobacteria	c__Alphaproteobacteria	o__Nisaeales	f__Nisaeaceae	g__	s__
CBN3_331.43	Thalasso-CBN3_331	98.91	0.81	4.25	25630	4255	0.594	4.262031139	1	x	d__Bacteria	p__Proteobacteria	c__Alphaproteobacteria	o__Nisaeales	f__Nisaeaceae	g__GCA-2722775	s__	d__Bacteria	p__Proteobacteria	c__Alphaproteobacteria	o__Nisaeales	f__Nisaeaceae	g__	s__
CBN3_323.13	Thalasso-CBN3_323	98.26	1.09	4.15	23080	4134	0.594	4.177452677	1		d__Bacteria	p__Proteobacteria	c__Alphaproteobacteria	o__Nisaeales	f__Nisaeaceae	g__GCA-2722775	s__	d__Bacteria	p__Proteobacteria	c__Alphaproteobacteria	o__Nisaeales	f__Nisaeaceae	g__	s__
CB11b_AW.37	GCA 2732375-CB11b_AW	88.37	1.58	3.45	7396	3893	0.589	3.842356003	2	x	d__Bacteria	p__Proteobacteria	c__Alphaproteobacteria	o__GCA-2731375	f__GCA-2731375	g__GCA-2731375	s__	d__Bacteria	p__Proteobacteria	c__Alphaproteobacteria	o__	f__	g__	s__
CB11b_Tmax.43	GCA 2732375-CB11b_Tmax	74.81	4.22	2.81	5149	3214	0.591	3.597671434	2		d__Bacteria	p__Proteobacteria	c__Alphaproteobacteria	o__GCA-2731375	f__GCA-2731375	g__GCA-2731375	s__	d__Bacteria	p__Proteobacteria	c__Alphaproteobacteria	o__	f__	g__	s__
CB21_323.42	GCA 2732375-CB21_323	56.6	0.56	1.89	4230	2330	0.592	3.320522968	2		d__Bacteria	p__Proteobacteria	c__Alphaproteobacteria	o__GCA-2731375	f__GCA-2731375	g__GCA-2731375	s__	d__Bacteria	p__Proteobacteria	c__Alphaproteobacteria	o__	f__	g__	s__
CB9_323.87	GCA 2732375-CB9_323	60.99	4.09	2.15	4196	2599	0.591	3.380988687	2		d__Bacteria	p__Proteobacteria	c__Alphaproteobacteria	o__GCA-2731375	f__GCA-2731375	g__GCA-2731375	s__	d__Bacteria	p__Proteobacteria	c__Alphaproteobacteria	o__	f__	g__	s__
CB9_331.60	GCA 2732375-CB9_331	69.97	3.48	2.66	4900	3162	0.587	3.669332571	2		d__Bacteria	p__Proteobacteria	c__Alphaproteobacteria	o__GCA-2731375	f__GCA-2731375	g__GCA-2731375	s__	d__Bacteria	p__Proteobacteria	c__Alphaproteobacteria	o__	f__	g__	s__
CBN3_331.44	GCA 2732375-CBN3_331	50.29	3.52	1.8	3988	2159	0.591	3.453251143	2		d__Bacteria	p__Proteobacteria	c__Alphaproteobacteria	o__GCA-2731375	f__GCA-2731375	g__GCA-2731375	s__	d__Bacteria	p__Proteobacteria	c__Alphaproteobacteria	o__	f__	g__	s__
CB21_SCM.22	Defluvii-CB21_SCM.2	57.51	3.46	2.24	4795	2504	0.526	3.760208659	3		d__Bacteria	p__Proteobacteria	c__Alphaproteobacteria	o__Defluviicoccales	f__UBA2964	g__	s__	d__Bacteria	p__Proteobacteria	c__Alphaproteobacteria	o__Defluviicoccales	f__UBA2964	g__	s__
CB4_SCM.82	Defluvii-CB4_SCM.1	66.61	1.13	2.29	5616	2543	0.526	3.399073713	3	x	d__Bacteria	p__Proteobacteria	c__Alphaproteobacteria	o__Defluviicoccales	f__UBA2964	g__GCA-2720855	s__	d__Bacteria	p__Proteobacteria	c__Alphaproteobacteria	o__Defluviicoccales	f__UBA2964	g__	s__
CB9_331.7	Defluvii-CB9_331	48.66	4.41	2.11	4570	2350	0.53	4.144983559	3		d__Bacteria	p__Proteobacteria	c__Alphaproteobacteria	o__Defluviicoccales	f__UBA2964	g__GCA-2724505	s__	d__Bacteria	p__Proteobacteria	c__Alphaproteobacteria	o__Defluviicoccales	f__UBA2964	g__	s__
CB9_SCM.48	Defluvii-CB9_SCM	45.95	0.9	1.7	4786	1902	0.524	3.666376496	3		d__Bacteria	p__Proteobacteria	c__Alphaproteobacteria	o__Defluviicoccales	f__UBA2964	g__GCA-2720855	s__	d__Bacteria	p__Proteobacteria	c__Alphaproteobacteria	o__Defluviicoccales	f__UBA2964	g__	s__
CBN3_323.32	Defluvii-CBN3_323	60.85	1.72	2.48	5306	2764	0.527	4.005495481	3		d__Bacteria	p__Proteobacteria	c__Alphaproteobacteria	o__Defluviicoccales	f__UBA2964	g__GCA-2724505	s__	d__Bacteria	p__Proteobacteria	c__Alphaproteobacteria	o__Defluviicoccales	f__UBA2964	g__	s__
CB21_SCM.68	Rhodosp-CB21_SCM	78.54	3.32	2.18	6736	2269	0.551	2.683503947	4		d__Bacteria	p__Proteobacteria	c__Alphaproteobacteria	o__Rhodospirillales_A	f__2-12-FULL-67-15	g__	s__	d__Bacteria	p__Proteobacteria	c__Alphaproteobacteria	o__Rhodospirillales_A	f__	g__	s__
CB4_SCM.57	Rhodosp-CB4_SCM	80.5	2.39	2.18	7268	2251	0.547	2.643351553	4	x	d__Bacteria	p__Proteobacteria	c__Alphaproteobacteria	o__Rhodospirillales_A	f__	g__	s__	d__Bacteria	p__Proteobacteria	c__Alphaproteobacteria	o__Rhodospirillales_A	f__	g__	s__
CBN3_SCM.43	Rhodosp-CBN3_SCM	72.23	3.82	2.04	5172	2178	0.548	2.716422539	4		d__Bacteria	p__Proteobacteria	c__Alphaproteobacteria	o__Rhodospirillales_A	f__	g__	s__	d__Bacteria	p__Proteobacteria	c__Alphaproteobacteria	o__Rhodospirillales_A	f__	g__	s__
CB21_SCM.30	UBA8366-CBN21_SCM	59.99	2.58	2.32	4738	2578	0.546	3.767534589	5		d__Bacteria	p__Proteobacteria	c__Alphaproteobacteria	o__UBA8366	f__GCA-2717185	g__	s__	d__Bacteria	p__Proteobacteria	c__Alphaproteobacteria	o__UBA8366	f__	g__	s__
CB9_SCM.3	UBA8366-CB9_SCM	62.38	0.22	2.4	4881	2679	0.545	3.838922732	5		d__Bacteria	p__Proteobacteria	c__Alphaproteobacteria	o__UBA8366	f__GCA-2717185	g__	s__	d__Bacteria	p__Proteobacteria	c__Alphaproteobacteria	o__UBA8366	f__	g__	s__
CBN3_SCM.34	UBA8366-CBN3_SCM	65.36	0.43	2.44	5333	2675	0.546	3.717117503	5	x	d__Bacteria	p__Proteobacteria	c__Alphaproteobacteria	o__UBA8366	f__GCA-2717185	g__	s__	d__Bacteria	p__Proteobacteria	c__Alphaproteobacteria	o__UBA8366	f__	g__	s__
CB9_331.44	genome not renamed	94.22	2.57	3.27	18008	3269	0.58	3.381406283	6	x	d__Bacteria	p__Chloroflexota	c__Dehalococcoidia	o__UBA3495	f__UBA3495	g__UBA9611	s__	d__Bacteria	p__Chloroflexota	c__Dehalococcoidia	o__UBA3495	f__UBA3495	g__UBA9611	s__
CBN3_331.50	genome not renamed	92.74	1.49	3.05	15385	3061	0.583	3.239761699	6		d__Bacteria	p__Chloroflexota	c__Dehalococcoidia	o__UBA3495	f__UBA3495	g__UBA9611	s__	d__Bacteria	p__Chloroflexota	c__Dehalococcoidia	o__UBA3495	f__UBA3495	g__UBA9611	s__
CB21_SCM.17	Defluvii-CB21_SCM.1	77.02	1.37	2.84	5393	3228	0.599	3.636837185	7	x	d__Bacteria	p__Proteobacteria	c__Alphaproteobacteria	o__Defluviicoccales	f__UBA830	g__GCA-2689465	s__	d__Bacteria	p__Proteobacteria	c__Alphaproteobacteria	o__Defluviicoccales	f__UBA830	g__	s__
CB4_SCM.10	Defluvii-CB4_SCM.2	65.72	2.28	2.46	4989	2851	0.602	3.657808886	7		d__Bacteria	p__Proteobacteria	c__Alphaproteobacteria	o__Defluviicoccales	f__UBA830	g__GCA-2689465	s__	d__Bacteria	p__Proteobacteria	c__Alphaproteobacteria	o__Defluviicoccales	f__UBA830	g__	s__
CB21_323.54	UBA828-CB21_323	83.54	9.69	3.03	5580	3463	0.592	3.27554824	8	x	d__Bacteria	p__Proteobacteria	c__Alphaproteobacteria	o__UBA828	f__UBA828	g__PTKB01	s__	d__Bacteria	p__Proteobacteria	c__Alphaproteobacteria	o__UBA828	f__UBA828	g__	s__
CB9_331.26	UBA828-CB9_331	68.24	0.75	2.5	4888	2836	0.593	3.636063892	8		d__Bacteria	p__Proteobacteria	c__Alphaproteobacteria	o__UBA828	f__UBA828	g__PTKB01	s__	d__Bacteria	p__Proteobacteria	c__Alphaproteobacteria	o__UBA828	f__UBA828	g__	s__
CB21_323.51	UBA6615-CB21_323	66.72	0	2.52	7598	2768	0.661	3.776978417	9		d__Bacteria	p__Proteobacteria	c__Alphaproteobacteria	o__UBA6615	f__	g__	s__	d__Bacteria	p__Proteobacteria	c__Alphaproteobacteria	o__	f__	g__	s__
CBN3_323.74	UBA6615-CBN3_323	89.3	2.88	3	10779	3214	0.658	3.262709966	9	x	d__Bacteria	p__Proteobacteria	c__Alphaproteobacteria	o__UBA6615	f__	g__	s__	d__Bacteria	p__Proteobacteria	c__Alphaproteobacteria	o__	f__	g__	s__
CB21_323.23	genome not renamed	80.19	7.94	4.14	7550	4378	0.506	4.752817059	10		d__Bacteria	p__Proteobacteria	c__Gammaproteobacteria	o__Pseudomonadales	f__HTCC2089	g__UBA9659	s__	d__Bacteria	p__Proteobacteria	c__Gammaproteobacteria	o__Pseudomonadales	f__HTCC2089	g__UBA9659	s__
CB9_323.89	genome not renamed	84.6	9.14	4.29	7221	4529	0.506	4.607439716	10	x	d__Bacteria	p__Proteobacteria	c__Gammaproteobacteria	o__Pseudomonadales	f__HTCC2089	g__UBA9659	s__	d__Bacteria	p__Proteobacteria	c__Gammaproteobacteria	o__Pseudomonadales	f__HTCC2089	g__UBA9659	s__
CBN3_323.78	UBA2966-CBN3_323	79.62	3.23	3.34	7447	3792	0.586	4.059429792	11	x	d__Bacteria	p__Proteobacteria	c__Alphaproteobacteria	o__UBA2966	f__	g__	s__	d__Bacteria	p__Proteobacteria	c__Alphaproteobacteria	o__	f__	g__	s__
CB9_331.95	Rhodosp-CB9_331.2	86.7	5.36	3.3	10159	3438	0.446	3.602214533	12	x	d__Bacteria	p__Proteobacteria	c__Alphaproteobacteria	o__Rhodospirillales_A	f__UBA2165	g__GCA-2712665	s__GCA-2712665 sp002938035	d__Bacteria	p__Proteobacteria	c__Alphaproteobacteria	o__Rhodospirillales_A	f__UBA2165	g__	s__
CB9_331.70	Defluvii-CB9_331	44.11	8.62	2.53	3533	2864	0.595	5.241246883	13	x	d__Bacteria	p__Proteobacteria	c__Alphaproteobacteria	o__Defluviicoccales	f__UBA2964	g__	s__	d__Bacteria	p__Proteobacteria	c__Alphaproteobacteria	o__Defluviicoccales	f__	g__	s__
CB6_Bottom.86	Rhodosp-CB6_Bottom	52.5	0.46	2.4	4368	2643	0.609	4.5504	14	x	d__Bacteria	p__Proteobacteria	c__Alphaproteobacteria	o__Rhodospirillales_A	f__UBA2165	g__GCA-2687515	s__	d__Bacteria	p__Proteobacteria	c__Alphaproteobacteria	o__Rhodospirillales_A	f__UBA2165	g__	s__
CB6_Bottom.49	genome not renamed	93.73	1.1	3.08	25503	3086	0.592	3.249887976	15	x	d__Bacteria	p__Chloroflexota	c__Dehalococcoidia	o__UBA3495	f__UBA3495	g__UBA9611	s__UBA9611 sp002746355	d__Bacteria	p__Chloroflexota	c__Dehalococcoidia	o__UBA3495	f__UBA3495	g__UBA9611	s__
CB6_Bottom.39	genome not renamed	75.28	1.47	3.45	5701	4060	0.548	4.515522051	16	x	d__Bacteria	p__Binatota	c__Binatia	o__Bin18	f__Bin18	g__Bin18	s__	d__Bacteria	p__Binatota	c__Binatia	o__	f__	g__	s__
CB4_SCM.67	genome not renamed	85.21	4.99	3.53	6398	3870	0.522	3.935985213	17	x	d__Bacteria	p__Proteobacteria	c__Gammaproteobacteria	o__Ga0077536	f__Ga0077536	g__UBA11873	s__	d__Bacteria	p__Proteobacteria	c__Gammaproteobacteria	o__Ga0077536	f__Ga0077536	g__	s__
CB21_SCM.54	genome not renamed	95.12	6.27	3.38	16185	3496	0.525	3.330607653	18	x	d__Bacteria	p__Proteobacteria	c__Gammaproteobacteria	o__UBA10353	f__LS-SOB	g__GCA-2726415	s__	d__Bacteria	p__Proteobacteria	c__Gammaproteobacteria	o__UBA10353	f__LS-SOB	g__	s__
CB21_SCM.24	Rhodobact-CB21_SCM	71.24	3.81	2.25	6217	2417	0.439	3.038005334	19	x	d__Bacteria	p__Proteobacteria	c__Alphaproteobacteria	o__Rhodobacterales	f__Rhodobacteraceae	g__Planktomarina	s__	d__Bacteria	p__Proteobacteria	c__Alphaproteobacteria	o__Rhodobacterales	f__Rhodobacteraceae	g__Planktomarina	s__
CB21_323.5	UBA2966-CB21_323	80.28	6.21	3.99	6123	4363	0.586	4.661461136	20	x	d__Bacteria	p__Proteobacteria	c__Alphaproteobacteria	o__UBA2966	f__UBA2966	g__UBA2966	s__	d__Bacteria	p__Proteobacteria	c__Alphaproteobacteria	o__UBA2966	f__UBA2966	g__	s__
CB11b_Tmax.70	UBA828-CB11b_Tmax	69.45	2.45	2.32	4716	2647	0.597	3.258689705	21	x	d__Bacteria	p__Proteobacteria	c__Alphaproteobacteria	o__UBA828	f__UBA828	g__PTKB01	s__	d__Bacteria	p__Proteobacteria	c__Alphaproteobacteria	o__UBA828	f__UBA828	g__	s__
CB9_331.49	Rhodosp-CB9_331.1	91.58	2.5	4.29	11116	4330	0.602	4.567318192	22	x	d__Bacteria	p__Proteobacteria	c__Alphaproteobacteria	o__Rhodospirillales_A	f__UBA2165	g__GCA-2687515	s__	d__Bacteria	p__Proteobacteria	c__Alphaproteobacteria	o__Rhodospirillales_A	f__UBA2165	g__	s__
