## Supplementary material for "Degradation pathways for organic matter of terrestrial origin are widespread and expressed in Arctic Ocean microbiomes": Table S4

### Sheet: Sheet1
Genome ID	Genome name used in the study	Link to genome information on the GTDB webpage	Link to the genome fasta file
GB_GCA_000738435.1	Planktomarinarina temperata RCA23 (GCA_000738435.1)	https://gtdb.ecogenomic.org/genomes?gid=GCA_000738435.1	https://www.ncbi.nlm.nih.gov/assembly/GCA_000738435.1
GB_GCA_001830425.1	Rhodospirillales bacterium RIFCSPLOWO2_02_FULL_58_16 (GCA_001830425.1)	https://gtdb.ecogenomic.org/genomes?gid=GCA_001830425.1	https://www.ncbi.nlm.nih.gov/assembly/GCA_001830425.1
GB_GCA_001830475.1	Rhodospirillales bacterium RIFCSPLOWO2_12_FULL_67_15 (GCA_001830475.1)	https://gtdb.ecogenomic.org/genomes?gid=GCA_001830475.1	https://www.ncbi.nlm.nih.gov/assembly/GCA_001830475.1
GB_GCA_001898705.1	Caedibacter sp. 38-128 (GCA_001898705.1)	https://gtdb.ecogenomic.org/genomes?gid=GCA_001898705.1	https://www.ncbi.nlm.nih.gov/assembly/GCA_001898705.1
GB_GCA_002168115.1	Rhodospirillaceae bacterium TMED23 (GCA_002168115.1)	https://gtdb.ecogenomic.org/genomes?gid=GCA_002168115.1	https://www.ncbi.nlm.nih.gov/assembly/GCA_002168115.1
GB_GCA_002170915.1	Rhodospirillaceae bacterium TMED167 (GCA_002170915.1)	https://gtdb.ecogenomic.org/genomes?gid=GCA_002170915.1	https://www.ncbi.nlm.nih.gov/assembly/GCA_002170915.1
GB_GCA_002238645.1	Alphaproteobacteria bacterium bin52 (GCA_002238645.1)	https://gtdb.ecogenomic.org/genomes?gid=GCA_002238645.1	https://www.ncbi.nlm.nih.gov/assembly/GCA_002238645.1
GB_GCA_002325375.1	Rhodospirillaceae bacterium UBA1479 (GCA_002325375.1)	https://gtdb.ecogenomic.org/genomes?gid=GCA_002325375.1	https://www.ncbi.nlm.nih.gov/assembly/GCA_002325375.1
GB_GCA_002327565.1	Rhodospirillaceae bacterium UBA2165 (GCA_002327565.1)	https://gtdb.ecogenomic.org/genomes?gid=GCA_002327565.1	https://www.ncbi.nlm.nih.gov/assembly/GCA_002327565.1
GB_GCA_002348365.1	Alphaproteobacteria bacterium UBA2966 (GCA_002348365.1)	https://gtdb.ecogenomic.org/genomes?gid=GCA_002348365.1	https://www.ncbi.nlm.nih.gov/assembly/GCA_002348365.1
GB_GCA_002348425.1	Alphaproteobacteria bacterium UBA2964 (GCA_002348425.1)	https://gtdb.ecogenomic.org/genomes?gid=GCA_002348425.1	https://www.ncbi.nlm.nih.gov/assembly/GCA_002348425.1
GB_GCA_002434595.1	Alphaproteobacteria bacterium UBA6544 (GCA_002434595.1)	https://gtdb.ecogenomic.org/genomes?gid=GCA_002434595.1	https://www.ncbi.nlm.nih.gov/assembly/GCA_002434595.1
GB_GCA_002471575.1	Alphaproteobacteria bacterium UBA7314 (GCA_002471575.1)	https://gtdb.ecogenomic.org/genomes?gid=GCA_002471575.1	https://www.ncbi.nlm.nih.gov/assembly/GCA_002471575.1
GB_GCA_002482765.1	Alphaproteobacteria bacterium UBA7691 (GCA_002482765.1)	https://gtdb.ecogenomic.org/genomes?gid=GCA_002482765.1	https://www.ncbi.nlm.nih.gov/assembly/GCA_002482765.1
GB_GCA_002687515.1	Rhodospirillaceae bacterium ARS31 (GCA_002687515.1)	https://gtdb.ecogenomic.org/genomes?gid=GCA_002687515.1	https://www.ncbi.nlm.nih.gov/assembly/GCA_002687515.1
GB_GCA_002690995.1	Rhodospirillaceae bacterium MED674 (GCA_002690995.1)	https://gtdb.ecogenomic.org/genomes?gid=GCA_002690995.1	https://www.ncbi.nlm.nih.gov/assembly/GCA_002690995.1
GB_GCA_002708305.1	Rhodospirillaceae bacterium SAT2755 (GCA_002708305.1)	https://gtdb.ecogenomic.org/genomes?gid=GCA_002238645.1	https://www.ncbi.nlm.nih.gov/assembly/GCA_002708305.1
GB_GCA_002711555.1	Rhodospirillaceae bacterium SP102 (GCA_002711555.1)	https://gtdb.ecogenomic.org/genomes?gid=GCA_002711555.1	https://www.ncbi.nlm.nih.gov/assembly/GCA_002711555.1
GB_GCA_002717225.1	Rhodospirillaceae bacterium SP354 (GCA_002717225.1)	https://gtdb.ecogenomic.org/genomes?gid=GCA_002717225.1	https://www.ncbi.nlm.nih.gov/assembly/GCA_002717225.1
GB_GCA_002721365.1	Rhodospirillaceae bacterium SP28 (GCA_002721365.1)	https://gtdb.ecogenomic.org/genomes?gid=GCA_002721365.1	https://www.ncbi.nlm.nih.gov/assembly/GCA_002721365.1
GB_GCA_002731375.1	Rhodospirillaceae bacterium NP113 (GCA_002731375.1)	https://gtdb.ecogenomic.org/genomes?gid=GCA_002731375.1	https://www.ncbi.nlm.nih.gov/assembly/GCA_002731375.1
GB_GCA_002937505.1	Alphaproteobacteria bacterium MarineAlpha12_Bin1 (GCA_002937505.1)	https://gtdb.ecogenomic.org/genomes?gid=GCA_002937505.1	https://www.ncbi.nlm.nih.gov/assembly/GCA_002937505.1
GB_GCA_002937555.1	Alphaproteobacteria bacterium MarineAlpha10_Bin2 (GCA_002937555.1)	https://gtdb.ecogenomic.org/genomes?gid=GCA_002937555.1	https://www.ncbi.nlm.nih.gov/assembly/GCA_002937555.1
GB_GCA_002937995.1	Alphaproteobacteria bacterium MarineAlpha3_Bin7 (GCA_002937995.1)	https://gtdb.ecogenomic.org/genomes?gid=GCA_002937995.1	https://www.ncbi.nlm.nih.gov/assembly/GCA_002937995.1
GB_GCA_003212315.1	SAR116 cluster bacterium AG-447-C21 (GCA_003212315.1)	https://gtdb.ecogenomic.org/genomes?gid=GCA_003212315.1	https://www.ncbi.nlm.nih.gov/assembly/GCA_003212315.1
GB_GCA_003241475.1	Micavibrio aeruginosavorus S2_005_002_R2_29 (GCA_003241475.1)	https://gtdb.ecogenomic.org/genomes?gid=GCA_003241475.1	https://www.ncbi.nlm.nih.gov/assembly/GCA_003241475.1
RS_GCF_000015445.1	Bartonella bacilliformis KC583 (GCF_000015445.1)	https://gtdb.ecogenomic.org/genomes?gid=GCF_000015445.1	https://www.ncbi.nlm.nih.gov/assembly/GCF_000015445.1
RS_GCF_000175215.2	Asticcacaulis excentricus CB 48 (GCF_000175215.2)	https://gtdb.ecogenomic.org/genomes?gid=GCF_000175215.2	https://www.ncbi.nlm.nih.gov/assembly/GCF_000175215.2
RS_GCF_000284375.1	Bradyrhizobium japonicum USDA 6 (GCF_000284375.1)	https://gtdb.ecogenomic.org/genomes?gid=GCF_000284375.1	https://www.ncbi.nlm.nih.gov/assembly/GCF_000284375.1
RS_GCF_000299935.1	Oceanibaculum indicum P24 (GCF_000299935.1)	https://gtdb.ecogenomic.org/genomes?gid=GCF_000299935.1	https://www.ncbi.nlm.nih.gov/assembly/GCF_000299935.1
RS_GCF_000312425.1	Reyranella massiliensis 521 (GCF_000312425.1)	https://gtdb.ecogenomic.org/genomes?gid=GCF_000312425.1	https://www.ncbi.nlm.nih.gov/assembly/GCF_000312425.1
RS_GCF_000420765.1	Sandarakinorhabdus limnophila DSM 17366 (GCF_000420765.1)	https://gtdb.ecogenomic.org/genomes?gid=GCF_000420765.1	https://www.ncbi.nlm.nih.gov/assembly/GCF_000420765.1
RS_GCF_000421265.1	Thalassospira lucentensis DSM 14000 (GCF_000421265.1)	https://gtdb.ecogenomic.org/genomes?gid=GCF_000421265.1	https://www.ncbi.nlm.nih.gov/assembly/GCF_000421265.1
RS_GCF_000427665.1	Geminicoccus roseus DSM 18922 (GCF_000427665.1)	https://gtdb.ecogenomic.org/genomes?gid=GCF_000427665.1	https://www.ncbi.nlm.nih.gov/assembly/GCF_000427665.1
RS_GCF_000429625.1	Azospirillum halopraeferens DSM 3675 (GCF_000429625.1)	https://gtdb.ecogenomic.org/genomes?gid=GCF_000429625.1	https://www.ncbi.nlm.nih.gov/assembly/GCF_000429625.1
RS_GCF_000515255.1	Rhodovibrio salinarum DSM 9154 (GCF_000515255.1)	https://gtdb.ecogenomic.org/genomes?gid=GCF_000515255.1	https://www.ncbi.nlm.nih.gov/assembly/GCF_000515255.1
RS_GCF_000616095.1	Sneathiella glossodoripedis JCM 23214 (GCF_000616095.1)	https://gtdb.ecogenomic.org/genomes?gid=GCF_000616095.1	https://www.ncbi.nlm.nih.gov/assembly/GCF_000616095.1
RS_GCF_000685315.1	Hyphomonas polymorpha PS728 (GCF_000685315.1)	https://gtdb.ecogenomic.org/genomes?gid=GCF_000685315.1	https://www.ncbi.nlm.nih.gov/assembly/GCF_000685315.1
RS_GCF_000687875.1	Acidocella facilis ATCC 35904 (GCF_000687875.1)	https://gtdb.ecogenomic.org/genomes?gid=GCF_000687875.1	https://www.ncbi.nlm.nih.gov/assembly/GCF_000687875.1
RS_GCF_000739895.2	Sphingomonas paucimobilis NBRC 13935 (GCF_000739895.2)	https://gtdb.ecogenomic.org/genomes?gid=GCF_000739895.2	https://www.ncbi.nlm.nih.gov/assembly/GCF_000739895.2
RS_GCF_000963905.1	Acetobacter aceti NBRC 14818 (GCF_000963905.1)	https://gtdb.ecogenomic.org/genomes?gid=GCF_000963905.1	https://www.ncbi.nlm.nih.gov/assembly/GCF_000963905.1
RS_GCF_000968135.1	Magnetospira sp. QH-2 (GCF_000968135.1)	https://gtdb.ecogenomic.org/genomes?gid=GCF_000968135.1	https://www.ncbi.nlm.nih.gov/assembly/GCF_000968135.1
RS_GCF_001310815.1	Pseudovibrio denitrificans JCM 12308 (GCF_001310815.1)	https://gtdb.ecogenomic.org/genomes?gid=GCF_001310815.1	https://www.ncbi.nlm.nih.gov/assembly/GCF_001310815.1
RS_GCF_001571345.1	Komagataeibacter xylinus NBRC 15237 (GCF_001571345.1)	https://gtdb.ecogenomic.org/genomes?gid=GCF_001571345.1	https://www.ncbi.nlm.nih.gov/assembly/GCF_001571345.1
RS_GCF_001746755.1	Magnetovibrio blakemorei MV-1 (GCF_001746755.1)	https://gtdb.ecogenomic.org/genomes?gid=GCF_001746755.1	https://www.ncbi.nlm.nih.gov/assembly/GCF_001746755.1
RS_GCF_001885585.1	Pararhizobium antarcticum NAQVI 59 (GCF_001885585.1)	https://gtdb.ecogenomic.org/genomes?gid=GCF_001885585.1	https://www.ncbi.nlm.nih.gov/assembly/GCF_001885585.1
RS_GCF_002973535.1	Defluviimonas denitrificans DSM 18921 (GCF_002973535.1)	https://gtdb.ecogenomic.org/genomes?gid=GCF_002973535.1	https://www.ncbi.nlm.nih.gov/assembly/GCF_002973535.1
RS_GCF_002980555.1	Phyllobacterium myrsinacearum DSM 5892 (GCF_002980555.1)	https://gtdb.ecogenomic.org/genomes?gid=GCF_002980555.1	https://www.ncbi.nlm.nih.gov/assembly/GCF_002980555.1
RS_GCF_003148495.1	Mesorhizobium loti DSM 2626 (GCF_003148495.1)	https://gtdb.ecogenomic.org/genomes?gid=GCF_003148495.1	https://www.ncbi.nlm.nih.gov/assembly/GCF_003148495.1
RS_GCF_003326755.1	Thalassospira profundimaris S25-3-2 (GCF_003326755.1)	https://gtdb.ecogenomic.org/genomes?gid=GCF_003326755.1	https://www.ncbi.nlm.nih.gov/assembly/GCF_003326755.1
RS_GCF_006385175.1	Emcibacter nanhaiensis MCCC 1A06723 (GCF_006385175.1)	https://gtdb.ecogenomic.org/genomes?gid=GCF_006385175.1	https://www.ncbi.nlm.nih.gov/assembly/GCF_006385175.1
RS_GCF_900102465.1	Thalassobaculum litoreum DSM 18839 (GCF_900102465.1)	https://gtdb.ecogenomic.org/genomes?gid=GCF_900102465.1	https://www.ncbi.nlm.nih.gov/assembly/GCF_900102465.1
RS_GCF_900107015.1	Litoreibacter albidus DSM 26922 (GCF_900107015.1)	https://gtdb.ecogenomic.org/genomes?gid=GCF_900107015.1	https://www.ncbi.nlm.nih.gov/assembly/GCF_900107015.1
RS_GCF_900109855.1	Roseovarius tolerans DSM 11457 (GCF_900109855.1)	https://gtdb.ecogenomic.org/genomes?gid=GCF_900109855.1	https://www.ncbi.nlm.nih.gov/assembly/GCF_900109855.1
RS_GCF_900113955.1	Celeribacter neptunius DSM 26471 (GCF_900113955.1)	https://gtdb.ecogenomic.org/genomes?gid=GCF_900113955.1	https://www.ncbi.nlm.nih.gov/assembly/GCF_900113955.1
RS_GCF_900168195.1	Bosea thiooxidans DSM 9653 (GCF_900168195.1)	https://gtdb.ecogenomic.org/genomes?gid=GCF_900168195.1	https://www.ncbi.nlm.nih.gov/assembly/GCF_900168195.1
RS_GCF_900172325.1	Oceanibacterium hippocampi CECT 7691 (GCF_900172325.1)	https://gtdb.ecogenomic.org/genomes?gid=GCF_900172325.1	https://www.ncbi.nlm.nih.gov/assembly/GCF_900172325.1
RS_GCF_900177295.1	Tistlia consotensis USBA 355 (GCF_900177295.1)	https://gtdb.ecogenomic.org/genomes?gid=GCF_900177295.1	https://www.ncbi.nlm.nih.gov/assembly/GCF_900177295.1
