## Supplementary material for "Degradation pathways for organic matter of terrestrial origin are widespread and expressed in Arctic Ocean microbiomes": Table S5

Genome	Name used in this study	Genome size (number of base pairs)	Genome completeness (%)
CB11b_AW.37	GCA 2732375-CB11b_AW	3453022	88.37
CB11b_Tmax.70	UBA828-CB11b_Tmax	2324235	69.45
CB21_323.5	UBA2966-CB21_323	3998048	80.28
CB21_323.54	UBA828-CB21_323	3037652	83.54
CB21_SCM.17	Defluvii-CB21_SCM.1	2849447	77.02
CB21_SCM.24	Rhodobact-CB21_SCM	2257236	71.24
CB4_SCM.57	Rhodosp-CB4_SCM	2183212	80.5
CB4_SCM.82	Defluvii-CB4_SCM.1	2298300	66.61
CB6_Bottom.86	Rhodosp-CB6_Bottom	2401021	52.5
CB9_331.49	Rhodosp-CB9_331.1	4292984	91.58
CB9_331.70	Defluvii-CB9_331	2533654	44.11
CB9_331.95	Rhodosp-CB9_331.2	3306020	86.7
CBN3_323.74	UBA6615-CBN3_323	3005277	89.3
CBN3_323.78	UBA2966-CBN3_323	3349610	79.62
CBN3_331.43	Thalasso-CBN3_331	4258716	98.91
CBN3_SCM.34	UBA8366-CBN3_SCM	2444751	65.36
GB_GCA_000738435.1	Planktomarinarina, marine pelagic (Rhodobacterales)	3288122	98.65
GB_GCA_001830425.1	Rhodospirillales bacterium, marine pelagic (Rhodospirillales)	2729753	97.59
GB_GCA_002348365.1	UBA2966, marine pelagic (UBA2966)	4077666	94.35
GB_GCA_002348425.1	UBA2964, marine pelagic (Defluviicoccales)	2006170	63.26
GB_GCA_002471575.1	UBA7314, marine pelagic (Defluviicoccales)	3058580	95.42
GB_GCA_002687515.1	ARS31, marine pelagic (Rhodospirillales)	4285735	85.24
GB_GCA_002708305.1	SAT2755 - marine pelagic (Thalassobaculales)	3226690	93.74
GB_GCA_002711555.1	SP102, marine pelagic (UBA8366)	2740912	93.48
GB_GCA_002731375.1	NP113, marine pelagic (GCA-2731375)	4545880	96.46
GB_GCA_002937505.1	MarineAlpha12_Bin1, marine pelagic (UBA6615)	2343358	98.7
GB_GCA_002937555.1	MarineAlpha10_Bin2, marine pelagic (UBA828)	2438099	83.2
GB_GCA_002937995.1	MarineAlpha3_Bin7, marine pelagic (Rhodospirillales)	2578905	96.92
